# Improved analysis of (e)CLIP data with RCRUNCH yields a compendium of RNA-binding protein binding sites and motifs

**DOI:** 10.1101/2022.07.06.498949

**Authors:** Maria Katsantoni, Erik van Nimwegen, Mihaela Zavolan

## Abstract

We present RCRUNCH, an end-to-end solution to CLIP data analysis for identification of binding sites and sequence specificity of RNA-binding proteins. RCRUNCH can analyze not only reads that map uniquely to the genome, but also those that map to multiple genome locations or across splice boundaries, and can consider various types of background in the estimation of read enrichment. By applying RCRUNCH to the eCLIP data from the ENCODE project, we have constructed a comprehensive and homogeneous resource of *in vivo*-bound RBP sequence motifs. RCRUNCH automates the reproducible analysis of CLIP data, enabling studies of post-transcriptional control of gene expression.
