## Supplemental Table 2 for "Improved analysis of (e)CLIP data with RCRUNCH yields a compendium of RNA-binding protein binding sites and motifs"

	fragment_size	unique_mappers	deduplicated_reads	fragment_size_smi	unique_mappers_smi	deduplicated_reads_smi	number_of_peaks(fdr=0.1)
DDX6_K562_ENCSR893EFU_1	79	8481076	2726743.0	89	6473559	4801773.0	557.0
DDX55_K562_ENCSR923NKN_2	78	4483517	2274398.0	91	6729310	5591621.0	344.0
DDX55_K562_ENCSR923NKN_1	79	5454755	2243148.0	91	6729310	5591621.0	506.0
SUB1_HepG2_ENCSR406OOZ_1	76	7278001	603819.0	88	3270969	2331599.0	578.0
SUB1_HepG2_ENCSR406OOZ_2	73	4843169	584461.0	88	3270969	2331599.0	707.0
LSM11_HepG2_ENCSR135VMS_2	79	12691048	6455622.0	90	5293288	4358445.0	1540.0
LSM11_HepG2_ENCSR135VMS_1	79	10345274	4258779.0	90	5293288	4358445.0	496.0
SERBP1_K562_ENCSR121GQH_1	79	426727	300928.0	91	4094288	3547183.0	79.0
SERBP1_K562_ENCSR121GQH_2	80	732833	500632.0	91	4094288	3547183.0	101.0
U2AF2_HepG2_ENCSR202BFN_1	74	6779619	4067571.0	82	10007252	9339224.0	404.0
U2AF2_HepG2_ENCSR202BFN_2	68	5018507	2338540.0	82	10007252	9339224.0	263.0
AGGF1_HepG2_ENCSR543TPH_1	68	11797859	5712512.0	80	7332610	5494161.0	3547.0
AGGF1_HepG2_ENCSR543TPH_2	69	13239580	7355709.0	80	7332610	5494161.0	2704.0
FAM120A_K562_ENCSR006OEQ_1	73	8122929	3810916.0	85	5651348	5238704.0	738.0
FAM120A_K562_ENCSR006OEQ_2	68	6263345	847150.0	85	5651348	5238704.0	139.0
AGGF1_K562_ENCSR725ARB_2	68	12266959	6532839.0	80	9774049	7827718.0	4642.0
AGGF1_K562_ENCSR725ARB_1	70	10545779	3621451.0	80	9774049	7827718.0	3277.0
SND1_HepG2_ENCSR061EVO_1	73	4703107	2285652.0	85	4710799	4211058.0	3806.0
SND1_HepG2_ENCSR061EVO_2	72	4966084	1628435.0	85	4710799	4211058.0	3022.0
AKAP8L_K562_ENCSR206RXT_2	73	11944892	4167668.0	81	7971981	6419104.0	520.0
AKAP8L_K562_ENCSR206RXT_1	71	8715891	3023268.0	81	7971981	6419104.0	138.0
YWHAG_K562_ENCSR867ZVK_2	69	3098239	2068780.0	78	2520335	1651287.0	126.0
YWHAG_K562_ENCSR867ZVK_1	63	2301814	1324647.0	78	2520335	1651287.0	34.0
FASTKD2_HepG2_ENCSR023UHL_2	81	10665735	6524987.0	92	10479733	8445210.0	143.0
FASTKD2_HepG2_ENCSR023UHL_1	80	6142285	3571231.0	92	10479733	8445210.0	187.0
HNRNPC_HepG2_ENCSR550DVK_1	79	13385700	6356548.0	79	6441007	5959417.0	290.0
HNRNPC_HepG2_ENCSR550DVK_2	71	16911243	7628856.0	79	6441007	5959417.0	190.0
AARS_K562_ENCSR825SVO_2	79	8326868	639438.0	92	13081532	11210014.0	10.0
AARS_K562_ENCSR825SVO_1	79	10892628	761923.0	92	13081532	11210014.0	30.0
HLTF_K562_ENCSR589YHM_2	79	9943455	3628026.0	66	2254621	916090.0	1542.0
HLTF_K562_ENCSR589YHM_1	74	10158992	3895096.0	66	2254621	916090.0	335.0
RBM22_HepG2_ENCSR456JJQ_1	77	12901263	3187147.0	89	8734235	5935268.0	104.0
RBM22_HepG2_ENCSR456JJQ_2	77	7693596	1660302.0	89	8734235	5935268.0	65.0
U2AF2_K562_ENCSR893RAV_2	65	8596937	7136054.0	85	2362442	2016530.0	2187.0
U2AF2_K562_ENCSR893RAV_1	70	5145042	2144813.0	85	2362442	2016530.0	872.0
SRSF7_K562_ENCSR468FSW_2	83	1769553	1426779.0	91	1404138	1170162.0	194.0
SRSF7_K562_ENCSR468FSW_1	79	2782296	2045311.0	91	1404138	1170162.0	252.0
EIF4G2_K562_ENCSR307YIW_1	78	5043598	1737411.0	85	4686545	4151050.0	1436.0
EIF4G2_K562_ENCSR307YIW_2	77	3145768	1824065.0	85	4686545	4151050.0	1335.0
NOL12_HepG2_ENCSR820DQJ_1	70	2346598	1462922.0	81	6167658	4901533.0	243.0
NOL12_HepG2_ENCSR820DQJ_2	70	3460690	2126105.0	81	6167658	4901533.0	284.0
DDX3X_K562_ENCSR930BZL_1	66	3338837	1821271.0	79	5695971	4293322.0	4104.0
DDX3X_K562_ENCSR930BZL_2	69	3737633	1885054.0	79	5695971	4293322.0	1731.0
SLTM_K562_ENCSR000SSH_1	78	4647006	2486327.0	84	5953045	5009499.0	381.0
SLTM_K562_ENCSR000SSH_2	77	6413394	3813059.0	84	5953045	5009499.0	352.0
ZC3H11A_K562_ENCSR712IAG_1	79	8973398	1048563.0	91	7431180	6086285.0	117.0
ZC3H11A_K562_ENCSR712IAG_2	79	11029434	2585397.0	91	7431180	6086285.0	357.0
HNRNPA1_HepG2_ENCSR769UEW_2	70	7715081	3236807.0	80	2304189	2017006.0	95.0
HNRNPA1_HepG2_ENCSR769UEW_1	72	14576948	6334703.0	80	2304189	2017006.0	134.0
ILF3_K562_ENCSR438KWZ_2	75	10465045	9082780.0	85	6541685	5977588.0	409.0
ILF3_K562_ENCSR438KWZ_1	77	8052556	5530316.0	85	6541685	5977588.0	276.0
SLBP_K562_ENCSR483NOP_1	75	1718556	100017.0	83	1769189	1448701.0	80.0
SLBP_K562_ENCSR483NOP_2	70	2759016	504331.0	83	1769189	1448701.0	83.0
SRSF7_HepG2_ENCSR513NDD_1	69	2083542	1373824.0	81	2059539	1820758.0	56.0
SRSF7_HepG2_ENCSR513NDD_2	72	3599977	936224.0	81	2059539	1820758.0	117.0
FXR2_K562_ENCSR224QWC_2	74	2652302	1466349.0	85	3479466	2719724.0	741.0
FXR2_K562_ENCSR224QWC_1	71	2707745	1177035.0	85	3479466	2719724.0	217.0
MATR3_HepG2_ENCSR290VLT_2	76	5483804	3084790.0	91	7171983	5920214.0	45.0
MATR3_HepG2_ENCSR290VLT_1	78	7025409	5079948.0	91	7171983	5920214.0	37.0
LARP4_HepG2_ENCSR805SRN_1	70	11077001	5611042.0	81	8012404	6595655.0	2857.0
LARP4_HepG2_ENCSR805SRN_2	70	10274660	5336451.0	81	8012404	6595655.0	2720.0
UCHL5_K562_ENCSR349KMG_1	82	11567843	4477080.0	88	10075802	6166305.0	196.0
UCHL5_K562_ENCSR349KMG_2	80	20852541	6666089.0	88	10075802	6166305.0	160.0
CPSF6_K562_ENCSR532VUB_1	78	4811662	2104360.0	85	3341126	2913181.0	178.0
CPSF6_K562_ENCSR532VUB_2	76	5970957	2297524.0	85	3341126	2913181.0	451.0
FUBP3_HepG2_ENCSR486YGP_2	68	1554119	908264.0	87	4009758	2793142.0	123.0
FUBP3_HepG2_ENCSR486YGP_1	78	2384754	1771986.0	87	4009758	2793142.0	263.0
NOLC1_HepG2_ENCSR194HZU_1	70	2893109	1899463.0	81	8327439	7074899.0	690.0
NOLC1_HepG2_ENCSR194HZU_2	70	3728719	2550129.0	81	8327439	7074899.0	885.0
FAM120A_HepG2_ENCSR987NYS_2	71	8673171	6212197.0	85	7008661	5958742.0	1515.0
FAM120A_HepG2_ENCSR987NYS_1	76	6439582	3420540.0	85	7008661	5958742.0	760.0
LARP7_HepG2_ENCSR961OKA_2	72	1743656	682724.0	86	3560743	3065687.0	204.0
LARP7_HepG2_ENCSR961OKA_1	76	1031768	138680.0	86	3560743	3065687.0	27.0
KHSRP_K562_ENCSR438GZQ_1	79	14866615	10805534.0	91	8698938	7134440.0	390.0
KHSRP_K562_ENCSR438GZQ_2	82	14062385	11000549.0	91	8698938	7134440.0	206.0
HNRNPA1_K562_ENCSR154HRN_1	68	6867298	2633753.0	81	3742941	3181775.0	55.0
HNRNPA1_K562_ENCSR154HRN_2	63	3543455	3210278.0	81	3742941	3181775.0	29.0
DDX55_HepG2_ENCSR845VGB_1	81	6709789	1223358.0	89	7028979	5137925.0	209.0
DDX55_HepG2_ENCSR845VGB_2	82	6195137	2735716.0	89	7028979	5137925.0	497.0
NOLC1_K562_ENCSR001VAC_2	70	7804501	5640138.0	81	4619945	3865730.0	589.0
NOLC1_K562_ENCSR001VAC_1	71	6464360	3520301.0	81	4619945	3865730.0	471.0
SRSF1_HepG2_ENCSR989VIY_1	78	7044757	4438882.0	86	2651916	2231140.0	393.0
SRSF1_HepG2_ENCSR989VIY_2	75	5903122	4320248.0	86	2651916	2231140.0	529.0
SF3B4_HepG2_ENCSR279UJF_1	72	2415782	696237.0	81	1913816	1628652.0	178.0
SF3B4_HepG2_ENCSR279UJF_2	60	2827302	1928188.0	81	1913816	1628652.0	390.0
PRPF8_K562_ENCSR534YOI_2	72	6576930	3173493.0	84	8037867	7460693.0	38.0
PRPF8_K562_ENCSR534YOI_1	72	8338338	3744518.0	84	8037867	7460693.0	25.0
ILF3_HepG2_ENCSR786TSC_2	75	6226481	2642289.0	85	3254335	1886865.0	390.0
ILF3_HepG2_ENCSR786TSC_1	76	9884596	5185124.0	85	3254335	1886865.0	968.0
BUD13_HepG2_ENCSR830BSQ_1	78	7806838	3930263.0	89	14195996	10255060.0	12.0
BUD13_HepG2_ENCSR830BSQ_2	79	7116814	3634319.0	89	14195996	10255060.0	6.0
PTBP1_K562_ENCSR981WKN_1	72	2322026	1750747.0	81	6798069	5672116.0	519.0
PTBP1_K562_ENCSR981WKN_2	69	4063238	2848983.0	81	6798069	5672116.0	937.0
DHX30_HepG2_ENCSR565DGW_1	76	7322691	2152505.0	88	11243968	7452783.0	198.0
DHX30_HepG2_ENCSR565DGW_2	74	7427242	1609802.0	88	11243968	7452783.0	111.0
XRN2_HepG2_ENCSR655NZA_1	77	10290880	5001541.0	86	10382094	5261473.0	149.0
XRN2_HepG2_ENCSR655NZA_2	72	4291792	1105624.0	86	10382094	5261473.0	204.0
NONO_K562_ENCSR861PAR_2	68	6212513	3858813.0	81	5791406	4870812.0	61.0
NONO_K562_ENCSR861PAR_1	69	7708367	5577884.0	81	5791406	4870812.0	104.0
TARDBP_K562_ENCSR584TCR_1	67	4679154	3003765.0	84	2555001	1870921.0	3906.0
TARDBP_K562_ENCSR584TCR_2	73	3072355	1259643.0	84	2555001	1870921.0	346.0
LARP7_K562_ENCSR456KXI_1	78	1563724	638255.0	86	4323626	3827478.0	238.0
LARP7_K562_ENCSR456KXI_2	79	1428930	749274.0	86	4323626	3827478.0	203.0
RBM15_HepG2_ENCSR754NDA_2	70	20951863	4467588.0	81	5372747	4699776.0	194.0
RBM15_HepG2_ENCSR754NDA_1	70	13128331	1096230.0	81	5372747	4699776.0	39.0
DROSHA_K562_ENCSR653HQC_2	82	9997347	1417684.0	89	15293642	10629121.0	154.0
DROSHA_K562_ENCSR653HQC_1	80	10923573	4022351.0	89	15293642	10629121.0	565.0
TIA1_HepG2_ENCSR623VEQ_1	64	6791300	5605965.0	82	2181074	1807320.0	1848.0
TIA1_HepG2_ENCSR623VEQ_2	67	3752408	1397868.0	82	2181074	1807320.0	155.0
CSTF2T_K562_ENCSR840DRD_2	74	6430585	3552546.0	80	6231275	5475331.0	141.0
CSTF2T_K562_ENCSR840DRD_1	68	11068321	9425297.0	80	6231275	5475331.0	534.0
PTBP1_HepG2_ENCSR384KAN_1	78	7690767	5204264.0	90	6780591	5225555.0	1572.0
PTBP1_HepG2_ENCSR384KAN_2	77	5262608	3037328.0	90	6780591	5225555.0	637.0
IGF2BP1_K562_ENCSR975KIR_1	71	3374194	1437027.0	81	2256322	2031152.0	530.0
IGF2BP1_K562_ENCSR975KIR_2	65	3509092	2466776.0	81	2256322	2031152.0	1189.0
CSTF2_HepG2_ENCSR384MWO_1	74	14770408	8947469.0	87	3021972	1869075.0	753.0
CSTF2_HepG2_ENCSR384MWO_2	73	8133033	4550431.0	87	3021972	1869075.0
PHF6_K562_ENCSR001KKZ_1	81	2440166	1442230.0	92	6431762	4759205.0	187.0
PHF6_K562_ENCSR001KKZ_2	80	2344944	1050527.0	92	6431762	4759205.0	110.0
FUS_HepG2_ENCSR464OSH_1	77	10289691	7201202.0	90	6665166	5541518.0	207.0
FUS_HepG2_ENCSR464OSH_2	77	8409440	5886557.0	90	6665166	5541518.0	91.0
SFPQ_HepG2_ENCSR965DLL_2	65	9693396	2865354.0	85	7528369	4859985.0	78.0
SFPQ_HepG2_ENCSR965DLL_1	63	3538324	833761.0	85	7528369	4859985.0	1.0
